# Design Tradeoffs in High Resolution, Large Field-of-View 3D All-Optical Control of Neural Circuits

**DOI:** 10.64898/2026.10.28.762619

**Authors:** Barbara Gruszka, Masashi Hasegawa, Ian Antón Oldenburg

## Abstract

Multiphoton holographic optogenetics is an emerging technology that offers the ability to probe neural circuits with unprecedented temporal and spatial precision. When combined with *in vivo* imaging, it enables a host of experiments that were not previously possible. While this approach grows in popularity, the ‘one-size-fits-all’ approach of most microscopes leads to systems that are not optimized for many experimental paradigms. Focusing on scanless temporally focused holographic optogenetic approaches, we explore the tradeoffs between resolution and field of view in different microscope designs. We show that simple changes in optical elements and lens order can create systems with both improved accessible range and resolution. Taking advantage of newer, high NA, 2P-optimized, low-magnification objectives, we demonstrate cellular-resolution holographic control over neurons separated by more than 1.4 mm in a single hologram, significantly expanding the spatial extent accessible for simultaneous neural manipulation in a conventional microscope. These changes are built upon a simple framework that leverages head-to-head system comparisons as a critical approach for evaluating the true advantages and limitations of an optical design, which could be incorporated into a wide variety of microscopes.
