## Supplementary Model for "Design Tradeoffs in High Resolution, Large Field-of-View 3D All-Optical Control of Neural Circuits"

### Sheet: Default 3D-SHOT Model
Editable Fields in Gray
Path:	Beam		Diffraction Grating		L1		L2	Diffuser	L3	SLM	L4	Z Block	L5		L6		Tube Lens		Objective Effective Focal Length
Lens focal length (mm) (or other critical param)			600	<- groove density lines/mm	150		20	0.5	500		150		100		200		180		9
Spot Size	2	mm	2					0.266667				0.08				0.16				0.008			8	um	Radial FWHM
																			Effective NA
Spectral Spread		mm	0.0032117		0.481756				12.0439				8.02927				7.22634		0.401463			1.03996e-05	10.3996	um	Axial FWHM
									4.36332	<-Spread by diffuser
																	1.13281e-05	1.01953e-05	<-Size of SLM pixel at BA			0.909241	909.241	um	Addressable stim FOV
Temporal Focusing Parameters			SI Units
Pulse width	370	fs	3.7e-13						20.7705	Size on SLM (mm)
Constant (gaussian)	0.44								17.4	Max SLM fill (mm)
Center Wavelength	1030	nm	1.03e-06
Speed of Light	299792485	m / s
Expected Wavelength Spread	4.20828	nm	4.20828e-09
Wavelength Low	1027.9	nm	0.664591	Radius low
Wavelength High	1032.1	nm	0.667803	Radius high
Objective Information (e.g., Olympus 20x XLUMPlanFLN)
NA of Objective	1
Effective Pupil Diameter	18	mm
Refractive Index (sample)	1.33
SLM Information (e.g., Meadowlark Optics HSP1k)
SLM Long Axis	17.4	mm
SLM Short Axis	17.4	mm
SLM Pixel Size	16.9922	um	1.69922e-05
SLM Long Axis (pixels)	1024
SLM Short Axis (pixels)	1024
pixel size	0.0169922	mm
	0.0169922	mm

### Sheet: Large FOV 3D-SHOT Model
Editable Fields in Gray
Path:	Beam		Diffraction Grating		L1		L2	Diffuser	L3	SLM	L4	Z Block	L5		L6		Tube Lens		Objective Effective Focal Length
Lens focal length (mm) (or other critical param)			600	<- groove density lines/mm	150		20	0.5	500		150		100		200		180		20
Spot Size	2	mm	2					0.266667				0.08				0.16				0.0177778			17.7778	um	Radial FWHM
																			Effective NA
Spectral Spread		mm	0.0032117		0.481756				12.0439				8.02927				7.22634		0.180659			5.23388e-05	52.3388	um	Axial FWHM
									4.36332	<-Spread by diffuser
																	1.13281e-05	1.01953e-05	<-Size of SLM pixel at BA			2.02054	2020.54	um	Addressable FOV
Temporal Focusing Parameters			SI Units
Pulse width	370	fs	3.7e-13						20.7705	Size on SLM (mm)
Constant (gaussian)	0.44								17.4	Max SLM fill (mm)
Center Wavelength	1030	nm	1.03e-06
Speed of Light	299792485	m / s
Expected Wavelength Spread	4.20828	nm	4.20828e-09
Wavelength Low	1027.9	nm	0.664591	Radius low
Wavelength High	1032.1	nm	0.667803	Radius high
Objective Information (e.g., Pacific Optica Cousa 10x)
NA of Objective	0.5
Effective Pupil Diameter	20	mm
Refractive Index (sample)	1.33
SLM Information (e.g., Meadowlark Optics HSP1k)
SLM Long Axis	17.4	mm
SLM Short Axis	17.4	mm
SLM Pixel Size	16.9922	um	1.69922e-05
SLM Long Axis (pixels)	1024
SLM Short Axis (pixels)	1024
pixel size	0.0169922	mm
	0.0169922	mm
